# Targeting of Protein Kinase CK2 in Acute Myeloid Leukemia Cells Using the Clinical-Grade Synthetic-Peptide CIGB-300

**DOI:** 10.1101/2021.05.19.444866

**Authors:** Mauro Rosales, George V. Pérez, Ailyn C. Ramón, Yiliam Cruz, Arielis Rodríguez-Ulloa, Vladimir Besada, Yassel Ramos, Dania Vázquez-Blomquist, Evelin Caballero, Daylen Aguilar, Luis J. González, Katharina Zettl, Jacek R. Wiśniewski, Yang Ke, Yasser Perera, Silvio E. Perea

**Affiliations:** Department of Animal and Human Biology, Faculty of Biology, University of Havana (UH), Havana 10400, Cuba; Molecular Oncology Group, Department of Pharmaceuticals, Biomedical Research Division, Center for Genetic Engineering and Biotechnology (CIGB), Havana 10600, Cuba; Mass Spectrometry Laboratory, Proteomics Group, Department of Systems Biology, Biomedical Research Division, CIGB, Havana 10600, Cuba; Pharmacogenomic Group, Department of System Biology, Biomedical Research Division, CIGB, Havana 10600, Cuba; Biochemical Proteomics Group, Department of Proteomics and Signal Transduction, Max-Planck Institute of Biochemistry, Munich, Germany; China-Cuba Biotechnology Joint Innovation Center (CCBJIC), Yongzhou Zhong Gu Biotechnology Co., Ltd, Lengshuitan District, Yongzhou City 425000, Hunan Province, China

**Keywords:** protein kinase CK2, acute myeloid leukemia, CIGB-300, phosphoproteomics

## Abstract

Protein kinase CK2 has emerged as an attractive therapeutic target in acute myeloid leukemia (AML), advent that becomes particularly relevant since the treatment of this hematological neoplasia remains challenging. Here we explored for the first time the effect of the clinical-grade peptide-based CK2 inhibitor CIGB-300 on AML cells proliferation and viability. CIGB-300 internalization and subcellular distribution were also studied, and the role of B23/nucleophosmin 1 (NPM1), a major target for the peptide in solid tumors, was addressed by knock-down in model cell lines. Finally, pull-down experiments and phosphoproteomic analysis were performed to study CIGB-interacting proteins and identify the array of CK2 substrates differentially modulated after treatment with the peptide. Importantly, CIGB-300 elicited a potent anti-proliferative and proapoptotic effect in AML cells, with more than 80% of peptide transduced cells within three minutes. Unlike solid tumor cells, NPM1 did not appear to be a major target for CIGB-300 in AML cells. However, in vivo pull-down experiments and phosphoproteomic analysis evidenced that CIGB-300 targeted the CK2α catalytic subunit, different ribosomal proteins, and inhibited the phosphorylation of a common CK2 substrates array among both AML backgrounds. Remarkably, our results not only provide cellular and molecular insights unveiling the complexity of the CIGB-300 anti-leukemic effect in AML cells, but also reinforce the rationale behind the pharmacologic blockade of protein kinase CK2 for AML targeted therapy.
