## Supplementary material for "Targeting of Protein Kinase CK2 in Acute Myeloid Leukemia Cells Using the Clinical-Grade Synthetic-Peptide CIGB-300": Table S2.xlsx

### Sheet: CIGB-300 Interactome HL-60
CIGB-300 interaction profile in HL-60 cells
Protein	Protein names	Gene names	CK2 substrate	Reference
P04075	Fructose-bisphosphate aldolase A	ALDOA
P08311	Cathepsin G	CTSG
Q99848	Probable rRNA-processing protein EBP2	EBNA1BP2
P10412	Histone H1.4	HIST1H1E
P62805	Histone H4	HIST1H4A	X	PMID 16135807
Q53SE2	60 kDa heat shock protein, mitochondrial	HSPD1
Q16771	Myeloperoxidase	MPO
P19338	Nucleolin	NCL	X	PMID 9918513, PMID 8663258
P06748	Nucleophosmin	NPM1	X	PMID 16912078, PMID 12511551
P27635	60S ribosomal protein L10	RPL10
P62906	60S ribosomal protein L10a	RPL10A
P26373	60S ribosomal protein L13	RPL13
P50914	60S ribosomal protein L14	RPL14
P61313	60S ribosomal protein L15	RPL15
Q07020	60S ribosomal protein L18	RPL18
Q02543	60S ribosomal protein L18a	RPL18A
P84098	60S ribosomal protein L19	RPL19
P46778	60S ribosomal protein L21	RPL21
P62750	60S ribosomal protein L23a	RPL23A
P83731	60S ribosomal protein L24	RPL24
P61254	60S ribosomal protein L26	RPL26
Q9UNX3	60S ribosomal protein L26-like 1	RPL26L1
P61353	60S ribosomal protein L27	RPL27
P46776	60S ribosomal protein L27a	RPL27A
P46779	60S ribosomal protein L28	RPL28
P47914	60S ribosomal protein L29	RPL29
P39023	60S ribosomal protein L3	RPL3
P62888	60S ribosomal protein L30	RPL30
P42766	60S ribosomal protein L35	RPL35
Q9Y3U8	60S ribosomal protein L36	RPL36
P36578	60S ribosomal protein L4	RPL4
P46777	60S ribosomal protein L5	RPL5
Q02878	60S ribosomal protein L6	RPL6
P18124	60S ribosomal protein L7	RPL7
P62424	60S ribosomal protein L7a	RPL7A
P62917	60S ribosomal protein L8	RPL8
P05387	60S acidic ribosomal protein P2	RPLP2
P62263	40S ribosomal protein S14	RPS14
P62249	40S ribosomal protein S16	RPS16
P08708	40S ribosomal protein S17-like	RPS17L
P62266	40S ribosomal protein S23	RPS23
P62847	40S ribosomal protein S24	RPS24
P23396	40S ribosomal protein S3	RPS3
P61247	40S ribosomal protein S3a	RPS3A
P62753	40S ribosomal protein S6	RPS6
P62241	40S ribosomal protein S8	RPS8
P49411	Elongation factor Tu, mitochondrial	TUFM
P08670	Vimentin	VIM

### Sheet: CIGB-300 Interactome OCI-AML3
CIGB-300 interaction profile in OCI-AML3 cells
Protein	Protein names	Gene names	CK2 substrate	Reference
P04075	Fructose-bisphosphate aldolase A	ALDOA
P08311	Cathepsin G	CTSG
O43143	Putative pre-mRNA-splicing factor ATP-dependent RNA helicase DHX15	DHX15
P16401	Histone H1.5	HIST1H1B
P16402	Histone H1.3	HIST1H1D
P10412	Histone H1.4	HIST1H1E
P62805	Histone H4	HIST1H4A	X	PMID 16135807
P09651	Heterogeneous nuclear ribonucleoprotein A1	HNRNPA1	X	iPTMnet, KEA2
P31943	Heterogeneous nuclear ribonucleoprotein H	HNRNPH1
P52272	Heterogeneous nuclear ribonucleoprotein M	HNRNPM
P11142	Heat shock cognate 71 kDa protein	HSPA8/ HSP7C
Q53SE2	60 kDa heat shock protein, mitochondrial	HSPD1/ CH60
Q12906	Interleukin enhancer-binding factor 3	ILF3
P26038	Moesin	MSN
P19338	Nucleolin	NCL	X	PMID 9918513, PMID 8663258
P46087	Putative ribosomal RNA methyltransferase NOP2	NOP2	X	PMID 2256932
P06748	Nucleophosmin	NPM1	X	PMID 16912078, PMID 12511551
P27635	60S ribosomal protein L10	RPL10
P62906	60S ribosomal protein L10a	RPL10A
P30050	60S ribosomal protein L12	RPL12
P26373	60S ribosomal protein L13	RPL13
P40429	60S ribosomal protein L13a	RPL13A
P50914	60S ribosomal protein L14	RPL14
P61313	60S ribosomal protein L15	RPL15
P18621	60S ribosomal protein L17	RPL17
Q07020	60S ribosomal protein L18	RPL18
Q02543	60S ribosomal protein L18a	RPL18A
P84098	60S ribosomal protein L19	RPL19
P46778	60S ribosomal protein L21	RPL21
P35268	60S ribosomal protein L22	RPL22
P62829	60S ribosomal protein L23	RPL23
P62750	60S ribosomal protein L23a	RPL23A
P83731	60S ribosomal protein L24	RPL24
P61254	60S ribosomal protein L26	RPL26
P61353	60S ribosomal protein L27	RPL27
P46776	60S ribosomal protein L27a	RPL27A
P39023	60S ribosomal protein L3	RPL3
P62888	60S ribosomal protein L30	RPL30
P62910	60S ribosomal protein L32	RPL32
P42766	60S ribosomal protein L35	RPL35
Q9Y3U8	60S ribosomal protein L36	RPL36
P83881	60S ribosomal protein L36a	RPL36A
P61513	60S ribosomal protein L37a	RPL37A
P36578	60S ribosomal protein L4	RPL4
P46777	60S ribosomal protein L5	RPL5
Q02878	60S ribosomal protein L6	RPL6
P18124	60S ribosomal protein L7	RPL7
P62424	60S ribosomal protein L7a	RPL7A
P62917	60S ribosomal protein L8	RPL8
Q8NHW5	60S acidic ribosomal protein P0-like	RPLP0P6
P05387	60S acidic ribosomal protein P2	RPLP2
P62280	40S ribosomal protein S11	RPS11
P62277	40S ribosomal protein S13	RPS13
P62263	40S ribosomal protein S14	RPS14
P62244	40S ribosomal protein S15a	RPS15A
P62249	40S ribosomal protein S16	RPS16
P62269	40S ribosomal protein S18	RPS18
P39019	40S ribosomal protein S19	RPS19
P62266	40S ribosomal protein S23	RPS23
P62847	40S ribosomal protein S24	RPS24
P62857	40S ribosomal protein S28	RPS28
P23396	40S ribosomal protein S3	RPS3
P61247	40S ribosomal protein S3a	RPS3A
P62701	40S ribosomal protein S4, X isoform	RPS4X
P46782	40S ribosomal protein S5	RPS5
P62753	40S ribosomal protein S6	RPS6
P62241	40S ribosomal protein S8	RPS8
P46781	40S ribosomal protein S9	RPS9
Q32Q62	Ribosomal L1 domain-containing protein 1	RSL1D1
P37108	Signal recognition particle 14 kDa protein	SRP14
