## Supplementary material for "Targeting of Protein Kinase CK2 in Acute Myeloid Leukemia Cells Using the Clinical-Grade Synthetic-Peptide CIGB-300": Table S5.xlsx

### Sheet: HL-60 Enzyme-Substrate
Kinases related to differentially modulated phosphopeptides in HL-60 cells treated with CIGB-300
Protein	Gene names	Phosphosite	Occupancy treated - control	Modulation tag	Kinase	Source
Q8NE71	ABCF1	S140	-0.26934	DOWN	CSNK2A1	iPTMnet
P53396	ACLY	S455	0.302053	UP	PRKACA	iPTMnet, KEA2
P53396	ACLY	S455	0.302053	UP	RPS6KA3	KEA2
Q9UEY8	ADD3	S693	-0.322914	DOWN	CHEK1	iPTMnet
Q9UEY8	ADD3	S693	-0.322914	DOWN	PRKCA	iPTMnet
P25098	ADRBK1	S670	-0.361202	DOWN	GSK3B	KEA2
P25098	ADRBK1	S670	-0.361202	DOWN	MAPK14	KEA2
P25098	ADRBK1	S670	-0.361202	DOWN	CDK2	iPTMnet
P25098	ADRBK1	S670	-0.361202	DOWN	MAPK3	iPTMnet
Q09666	AHNAK	S216	-0.40229	DOWN	MAPK1	iPTMnet
Q92688	ANP32B	T244	0.606463	UP	CSNK2A1	iPTMnet
Q92974	ARHGEF2	T679	-0.26006	DOWN	MAPK1	iPTMnet
Q92974	ARHGEF2	T679	-0.26006	DOWN	MAPK3	iPTMnet
O14497	ARID1A	S696	0.263605	UP	GSK3B	KEA2
O14497	ARID1A	S696	0.263605	UP	CDK2	KEA2
Q9NYF8	BCLAF1	S531	-0.450087	DOWN	CDK2	KEA2
Q9NYF8	BCLAF1	S531	-0.450087	DOWN	GSK3B	iPTMnet, KEA2
O60885	BRD4	S470	-0.732045	DOWN	CDK2	KEA2
O60885	BRD4	S470	-0.732045	DOWN	MAPK14	KEA2
P52907	CAPZA1	S9	0.26999	UP	CSNK2A1	iPTMnet
Q13185	CBX3	S93	0.486943	UP	PRKACA	iPTMnet
Q13185	CBX3	S93	0.486943	UP	PRKACB	iPTMnet, KEA2
Q13185	CBX3	S93	0.486943	UP	PRKACG	iPTMnet
O15446	CD3EAP	S285	0.36085	UP	CDK1	iPTMnet
P16070	CD44	S706	-0.285463	DOWN	CAMK2A	iPTMnet
Q96FF9	CDCA5	S75	-0.328945	DOWN	CDK1	iPTMnet
Q92879	CELF1	S28	0.415349	UP	AKT1	iPTMnet
P38432	COIL	T303	-0.319403	DOWN	MAPK8	KEA2
Q9UHI6	DDX20	S714	-0.317063	DOWN	CDK2	KEA2
Q9GZR7	DDX24	S82	-0.328421	DOWN	CHEK1	iPTMnet
O00429	DNM1L	S616	-0.27863	DOWN	CDK1	iPTMnet
O00429	DNM1L	S616	-0.27863	DOWN	CDK2	iPTMnet
O00429	DNM1L	S616	-0.27863	DOWN	CDK5	iPTMnet
O00429	DNM1L	S616	-0.27863	DOWN	MAPK1	iPTMnet
O00429	DNM1L	S616	-0.27863	DOWN	MAPK3	iPTMnet
O00429	DNM1L	S616	-0.27863	DOWN	PRKCD	iPTMnet
Q92785	DPF2	T248	0.256453	UP	CDK2	iPTMnet
Q13627	DYRK1A	Y321	0.58677	UP	DYRK1A	iPTMnet
P29692	EEF1D	S133	-0.251353	DOWN	CDK1	iPTMnet, KEA2
Q99613	EIF3C	S39	-0.27378	DOWN	CSNK2A2	KEA2
Q15717	ELAVL1	S88	-0.515876	DOWN	CHEK2	iPTMnet
P28715	ERCC5	S563	0.524985	UP	CSNK2A2	KEA2
Q13439	GOLGA4	S71	-0.529843	DOWN	CHEK1	iPTMnet
Q13439	GOLGA4	S71	-0.529843	DOWN	PRKACB	KEA2
Q9BW71	HIRIP3	S199	-0.264867	DOWN	CSNK1A1	KEA2
Q9BW71	HIRIP3	S196	-0.284202	DOWN	RPS6KA3	KEA2
P16403	HIST1H1C	T146	-0.58483	DOWN	PRKDC	iPTMnet
P17096	HMGA1	S44	-0.317678	DOWN	PRKCD	iPTMnet
P07900	HSP90AA1	S231	0.487867	UP	CSNK2A1	iPTMnet, KEA2
P07900	HSP90AA1	S231	0.487867	UP	CSNK2A2	KEA2
P04792	HSPB1	S15	0.291157	UP	MAPKAPK2	iPTMnet
P04792	HSPB1	S15	0.291157	UP	MAPKAPK3	iPTMnet
P04792	HSPB1	S15	0.291157	UP	MAPKAPK5	iPTMnet
P04792	HSPB1	S15	0.291157	UP	PRK61	KEA2
P04792	HSPB1	S15	0.291157	UP	PRKCD	iPTMnet
P04792	HSPB1	S15	0.291157	UP	PRKG1	iPTMnet
P04792	HSPB1	S15	0.291157	UP	RPS6KB1	iPTMnet
P41229	KDM5C	S1359	-0.318033	DOWN	CDK2	KEA2
P41229	KDM5C	S1359	-0.318033	DOWN	MAPK8	KEA2
P52732	KIF11	T926	-0.298408	DOWN	CDK1	iPTMnet, KEA2
P20700	LMNB1	S393	0.256523	UP	CDK1	iPTMnet
Q16539	MAPK14	Y182	0.277359	UP	MAP2K3	iPTMnet, KEA2
Q16539	MAPK14	Y182	0.277359	UP	MAP2K4	iPTMnet
Q16539	MAPK14	Y182	0.277359	UP	MAP2K6	iPTMnet, KEA2
Q16539	MAPK14	Y182	0.277359	UP	MAP2K7	iPTMnet
Q16539	MAPK14	Y182	0.277359	UP	MAP3K5	iPTMnet
Q16539	MAPK14	Y182	0.277359	UP	MAP3K6	iPTMnet
Q16539	MAPK14	Y182	0.277359	UP	MAPK14	iPTMnet
Q16539	MAPK14	Y182	0.277359	UP	RET	iPTMnet, KEA2
P29966	MARCKS	S118	0.37902	UP	CDK2	iPTMnet
P29966	MARCKS	S118	0.37902	UP	PRKCA	iPTMnet
P49736	MCM2	S41	-0.420986	DOWN	CDC7	iPTMnet, KEA2
P49736	MCM2	S41	-0.420986	DOWN	CDK2	iPTMnet, KEA2
P49736	MCM2	S41	-0.420986	DOWN	CDK7	iPTMnet, KEA2
P49736	MCM2	S41	-0.420986	DOWN	CSNK2A1	iPTMnet, KEA2
Q92597	NDRG1	S330	0.300337	UP	PRKACA	iPTMnet, KEA2
Q92597	NDRG1	S330	0.300337	UP	SGK1	iPTMnet, KEA2
P08651	NFIC	S333	0.324327	UP	CDK2	KEA2
P08651	NFIC	S333	0.324327	UP	GSK3B	KEA2
Q9H1E3	NUCKS1	S181	-0.276417	DOWN	CDK1	iPTMnet
Q9H1E3	NUCKS1	S181	-0.276417	DOWN	CDK2	iPTMnet
P49790	NUP153	S516	-0.297766	DOWN	MAPK1	iPTMnet
P49790	NUP153	S516	-0.297766	DOWN	MAPK3	iPTMnet
Q9UKX7	NUP50	S221	-0.376855	DOWN	CDK1	iPTMnet
Q9UKX7	NUP50	S221	-0.376855	DOWN	MAPK1	iPTMnet
Q9UKX7	NUP50	S221	-0.376855	DOWN	MAPK3	iPTMnet
Q13415	ORC1	S273	0.702503	UP	CDK1	iPTMnet
Q13415	ORC1	S273	0.702503	UP	CDK2	iPTMnet
Q9UBF8	PI4KB	S266	-0.364987	DOWN	CDK1	KEA2
P24928	POLR2A	S1878	-0.269083	DOWN	CDK12	iPTMnet
P24928	POLR2A	S1878	-0.269083	DOWN	CDK7	iPTMnet
P24928	POLR2A	S1878	-0.269083	DOWN	CDK9	iPTMnet
P24928	POLR2A	S1878	-0.269083	DOWN	MAPK1	iPTMnet
P24928	POLR2A	S1878	-0.269083	DOWN	MAPK3	iPTMnet
P41236	PPP1R2	S121	-0.412422	DOWN	CSNK2A1	iPTMnet, KEA2
P41236	PPP1R2	S122	-0.412422	DOWN	CSNK2A1	iPTMnet, KEA2
P41236	PPP1R2	S121	-0.412422	DOWN	CSNK2A2	iPTMnet, KEA2
P41236	PPP1R2	S122	-0.412422	DOWN	CSNK2A2	iPTMnet, KEA2
Q99460	PSMD1	S315	-0.540147	DOWN	GSK3B	KEA2
P06400	RB1	T373	-0.40876	DOWN	CDK1	iPTMnet, KEA2
P06400	RB1	T373	-0.40876	DOWN	CDK2	iPTMnet, KEA2
P06400	RB1	T373	-0.40876	DOWN	CDK4	iPTMnet
P06400	RB1	T373	-0.40876	DOWN	GSK3B	KEA2
P06400	RB1	T373	-0.40876	DOWN	MAPK14	KEA2
Q7Z6E9	RBBP6	S516	0.27358	UP	CDK1	KEA2
P28749	RBL1	S1041	-0.30616	DOWN	CDK2	KEA2
P28749	RBL1	S1041	-0.30616	DOWN	GSK3B	KEA2
P51812	RPS6KA3	S715	0.376188	UP	RPS6KA3	iPTMnet, KEA2
P31350	RRM2	S20	-0.344172	DOWN	CDK1	iPTMnet, KEA2
P31350	RRM2	S20	-0.344172	DOWN	CDK2	iPTMnet
Q01196	RUNX1	S21	-0.336915	DOWN	CDK1	iPTMnet
Q01196	RUNX1	S21	-0.336915	DOWN	CDK2	KEA2
Q01196	RUNX1	S21	-0.336915	DOWN	CDK6	iPTMnet
Q01196	RUNX1	S21	-0.336915	DOWN	GSK3B	KEA2
Q01196	RUNX1	S21	-0.336915	DOWN	MAPK14	KEA2
O75995	SASH3	S27	-0.45646	DOWN	RPS6KA3	KEA2
Q15019	SEPTIN2	S218	-0.267713	DOWN	CSNK2A1	iPTMnet
O75533	SF3B1	T244	-0.26612	DOWN	CDK2	iPTMnet, KEA2
P18583	SON	S1697	0.361329	UP	CSNK1A1	KEA2
Q9UQ35	SRRM2	T1003	-0.290889	DOWN	CDK2	KEA2
Q9UQ35	SRRM2	T1003	-0.290889	DOWN	MAPK10	KEA2
Q13586	STIM1	S668	0.299652	UP	CDK1	iPTMnet
P16949	STMN1	S38	-0.298497	DOWN	CDK1	iPTMnet, KEA2
P16949	STMN1	S38	-0.298497	DOWN	CDK2	iPTMnet
P16949	STMN1	S38	-0.298497	DOWN	CDK5	iPTMnet
P16949	STMN1	S63	-0.335653	DOWN	CSNK2A1	iPTMnet, KEA2
P16949	STMN1	S38	-0.298497	DOWN	MAPK1	iPTMnet
P16949	STMN1	S38	-0.298497	DOWN	MAPK10	iPTMnet
P16949	STMN1	S38	-0.298497	DOWN	MAPK13	iPTMnet, KEA2
P16949	STMN1	S38	-0.298497	DOWN	MAPK3	iPTMnet
P16949	STMN1	S38	-0.298497	DOWN	MAPK8	iPTMnet
P16949	STMN1	S38	-0.298497	DOWN	MAPK9	iPTMnet
P16949	STMN1	S38	-0.298497	DOWN	PAK1	iPTMnet
P16949	STMN1	S63	-0.335653	DOWN	PRKACA	iPTMnet, KEA2
P16949	STMN1	S38	-0.298497	DOWN	PRKCB	iPTMnet
P16949	STMN1	S38	-0.298497	DOWN	UHMK1	iPTMnet
Q92797	SYMPK	S1243	-0.25525	DOWN	MAPK8	KEA2
Q15554	TERF2	S365	-0.300463	DOWN	CDK2	iPTMnet
P12270	TPR	T2116	-0.33503	DOWN	MAPK1	iPTMnet
Q9BQA1	WDR77	T5	0.31227	UP	CDK4	iPTMnet

### Sheet: OCI-AML3 Enzyme-Substrate
Kinases related to differentially modulated phosphopeptides in OCI-AML3 cells treated with CIGB-300
Protein	Gene names	Phosphosite	Occupancy treated - control	Modulation tag	Kinase	Source
Q9UEY8	ADD3	S693	-0.30368	DOWN	CHEK1	iPTMnet
Q9UEY8	ADD3	S693	-0.30368	DOWN	PRKCA	iPTMnet
Q9UEY8	ADD3	S693	-0.30368	DOWN	RPS6KA3	KEA2
Q09666	AHNAK	S216	0.28948	UP	MAPK1	iPTMnet
Q92688	ANP32B	T244	0.544398	UP	CSNK2A1	iPTMnet
Q15052	ARHGEF6	S488	-0.257013	DOWN	PRKCQ	iPTMnet
O14497	ARID1A	S1755	-0.384345	DOWN	CDK2	KEA2
O14497	ARID1A	S1755	-0.384345	DOWN	GSK3B	KEA2
O14497	ARID1A	S696	0.381441	UP	CDK2	KEA2
O14497	ARID1A	S696	0.381441	UP	GSK3B	KEA2
O14497	ARID1A	S1755	-0.384345	DOWN	MAPK8	KEA2
P49407	ARRB1	S412	-0.314665	DOWN	GRK5	iPTMnet
P49407	ARRB1	S412	-0.314665	DOWN	MAPK1	iPTMnet, KEA2
P49407	ARRB1	S412	-0.314665	DOWN	MAPK3	iPTMnet, KEA2
P38398	BRCA1	S1164	-0.39325	DOWN	PLK1	iPTMnet
P33316	DUT	S99	0.35423	UP	CDK1	iPTMnet
P13639	EEF2	T57	0.428388	UP	EEF2K	iPTMnet, KEA2
O75821	EIF3G	S42	-0.268615	DOWN	MAPK9	KEA2
O60841	EIF5B	S1168	-0.461648	DOWN	CDK2	KEA2
P42566	EPS15	S796	-0.376257	DOWN	MAPK14	iPTMnet
P15408	FOSL2	S230	-0.33184	DOWN	GSK3B	KEA2
Q9H8Y8	GORASP2	T225	0.351265	UP	CDK2	iPTMnet
Q9H8Y8	GORASP2	T225	0.351265	UP	MAPK1	iPTMnet, KEA2
Q9H8Y8	GORASP2	T225	0.351265	UP	MAPK3	iPTMnet
Q9UKN8	GTF3C4	S611	0.378143	UP	MAPK10	KEA2
Q92522	H1FX	S31	-0.47002	DOWN	CDK2	KEA2
Q16695	HIST3H3	S29	-0.279227	DOWN	RPS6KA5	iPTMnet, KEA2
P17096	HMGA1	S36	-0.45979	DOWN	CDK1	iPTMnet
P17096	HMGA1	S36	-0.45979	DOWN	CDK2	iPTMnet
P17096	HMGA1	S36	-0.45979	DOWN	HIPK2	iPTMnet
P07900	HSP90AA1	S231	0.36756	UP	CSNK2A1	iPTMnet, KEA2
P07900	HSP90AA1	S231	0.36756	UP	CSNK2A2	KEA2
P08238	HSP90AB1	S226	0.474869	UP	CSNK2A1	iPTMnet, KEA2
P08238	HSP90AB1	S226	0.474869	UP	CSNK2A2	KEA2
P04792	HSPB1	S82	-0.36959	DOWN	AKT1	iPTMnet
P04792	HSPB1	S82	-0.36959	DOWN	AKT2	iPTMnet
P04792	HSPB1	S82	-0.36959	DOWN	AKT3	iPTMnet
P04792	HSPB1	S82	-0.36959	DOWN	MAPKAPK2	iPTMnet
P04792	HSPB1	S82	-0.36959	DOWN	MAPKAPK3	iPTMnet
P04792	HSPB1	S82	-0.36959	DOWN	MAPKAPK5	iPTMnet
P04792	HSPB1	S82	-0.36959	DOWN	PKD1	iPTMnet
P04792	HSPB1	S82	-0.36959	DOWN	PRKACA	iPTMnet
P04792	HSPB1	S82	-0.36959	DOWN	PRKD1	iPTMnet
P04792	HSPB1	S82	-0.36959	DOWN	PRKG1	iPTMnet
P04792	HSPB1	S82	-0.36959	DOWN	PRKG2	iPTMnet
P04792	HSPB1	S82	-0.36959	DOWN	RPS6KA3	iPTMnet
P04792	HSPB1	S82	-0.36959	DOWN	RPS6KB1	iPTMnet
P04792	HSPB1	S82	-0.36959	DOWN	RPS6KB2	iPTMnet, KEA2
P41229	KDM5C	S1359	0.314207	UP	CDK2	KEA2
P41229	KDM5C	S1359	0.314207	UP	MAPK8	KEA2
P49916	LIG3	S210	-0.700312	DOWN	CDK1	iPTMnet
P49916	LIG3	S210	-0.700312	DOWN	CDK2	iPTMnet
P33241	LSP1	S252	-0.263524	DOWN	MAPKAPK2	iPTMnet
P45983	MAPK8	S377	0.48926	UP	GSK3B	KEA2
P29966	MARCKS	S170	0.342373	UP	PKN1	iPTMnet, KEA2
P29966	MARCKS	S170	0.342373	UP	PRKCA	iPTMnet
P29966	MARCKS	S170	0.342373	UP	PRKCB	iPTMnet
P49736	MCM2	S13	-0.40609	DOWN	CDC7	iPTMnet
P49736	MCM2	S139	-0.342237	DOWN	CDC7	iPTMnet
P49736	MCM2	S13	-0.40609	DOWN	CDK2	iPTMnet, KEA2
P49736	MCM2	S139	-0.342237	DOWN	CDK2	iPTMnet, KEA2
P49736	MCM2	S13	-0.40609	DOWN	CDK7	iPTMnet, KEA2
P49736	MCM2	S139	-0.342237	DOWN	CDK7	iPTMnet, KEA2
P49736	MCM2	S13	-0.40609	DOWN	CSNK2A1	iPTMnet, KEA2
P49736	MCM2	S139	-0.342237	DOWN	CSNK2A1	iPTMnet, KEA2
P49736	MCM2	S139	-0.342237	DOWN	CDC7	KEA2
P49736	MCM2	S139	-0.342237	DOWN	CSNK2A2	KEA2
P33991	MCM4	S3	0.556225	UP	CDK2	iPTMnet
P06748	NPM1	S70	0.33609	UP	CDK1	iPTMnet
P06748	NPM1	S70	0.33609	UP	CDK2	iPTMnet
P06748	NPM1	S70	0.33609	UP	NEK2	iPTMnet
Q96P11	NSUN5	S327	-0.341682	DOWN	CDK2	KEA2
Q96P11	NSUN5	S327	-0.341682	DOWN	GSK3B	KEA2
P35658	NUP214	T437	0.32674	UP	GSK3B	KEA2
P35658	NUP214	T437	0.32674	UP	MAPK10	KEA2
Q9Y5N6	ORC6	T195	-0.601666	DOWN	CDK1	iPTMnet
Q9NWT1	PAK1IP1	S320	-0.410225	DOWN	GSK3B	KEA2
Q9NWT1	PAK1IP1	S320	-0.410225	DOWN	MAPK9	KEA2
Q15121	PEA15	S116	-0.28753	DOWN	AKT1	iPTMnet
Q15121	PEA15	S116	-0.28753	DOWN	CAMK2A	iPTMnet
Q15121	PEA15	S116	-0.28753	DOWN	CAMK2G	iPTMnet, KEA2
Q15121	PEA15	S116	-0.28753	DOWN	PRKAA2	iPTMnet
Q15121	PEA15	S116	-0.28753	DOWN	RPS6KA3	KEA2
Q15121	PEA15	S116	-0.28753	DOWN	CAMK2B	KEA2
Q15121	PEA15	S116	-0.28753	DOWN	CAMK2D	KEA2
Q8IWS0	PHF6	S155	-0.33716	DOWN	CDK2	iPTMnet
P24928	POLR2A	S1920	-0.384258	DOWN	CDK1	iPTMnet
P24928	POLR2A	S1917	-0.304991	DOWN	CDK12	iPTMnet
P24928	POLR2A	S1917	-0.304991	DOWN	CDK2	iPTMnet
P24928	POLR2A	S1920	-0.384258	DOWN	CDK7	iPTMnet
P24928	POLR2A	S1917	-0.304991	DOWN	CDK9	iPTMnet
P24928	POLR2A	S1920	-0.384258	DOWN	MAPK1	iPTMnet
P24928	POLR2A	S1920	-0.384258	DOWN	MAPK3	iPTMnet
P48634	PRRC2A	S1219	-0.293416	DOWN	MAPK1	iPTMnet
Q99460	PSMD1	T311	-0.34204	DOWN	CDK2	KEA2
Q99460	PSMD1	T311	-0.34204	DOWN	GSK3B	KEA2
P29350	PTPN6	Y564	0.343753	UP	ABL1	iPTMnet
P29350	PTPN6	Y564	0.343753	UP	LCK	iPTMnet
P29350	PTPN6	Y564	0.343753	UP	LYN	iPTMnet
P29350	PTPN6	Y564	0.343753	UP	SRC	iPTMnet
Q96PK6	RBM14	T206	-0.332115	DOWN	CDK2	KEA2
Q96PK6	RBM14	T206	-0.332115	DOWN	GSK3B	KEA2
P38159	RBMX	S208	-0.578749	DOWN	CDK2	KEA2
P38159	RBMX	S208	-0.578749	DOWN	GSK3B	KEA2
P38159	RBMX	S208	-0.578749	DOWN	MAPK8	KEA2
P51812	RPS6KA3	S715	-0.404629	DOWN	RPS6KA3	iPTMnet, KEA2
O75995	SASH3	S27	0.261967	UP	RPS6KA3	KEA2
Q14160	SCRIB	S1508	-0.46979	DOWN	ROCK1	iPTMnet
Q15019	SEPTIN2	S218	-0.42615	DOWN	CSNK2A1	iPTMnet
P84022	SMAD3	T8	-0.346707	DOWN	CDK2	iPTMnet, KEA2
P84022	SMAD3	T8	-0.346707	DOWN	CDK4	iPTMnet, KEA2
Q9UQ35	SRRM2	T1003	0.297945	UP	CDK2	KEA2
Q9UQ35	SRRM2	T2104	-0.704387	DOWN	CDK2	KEA2
Q9UQ35	SRRM2	T2104	-0.704387	DOWN	GSK3B	KEA2
Q9UQ35	SRRM2	T1003	0.297945	UP	MAPK10	KEA2
Q9UQ35	SRRM2	T2104	-0.704387	DOWN	MAPK9	KEA2
Q00059	TFAM	S124	0.259785	UP	CDK2	iPTMnet
Q9Y2W1	THRAP3	S320	-0.42597	DOWN	CDK2	KEA2
Q9Y2W1	THRAP3	S320	-0.42597	DOWN	GSK3B	KEA2
P11388	TOP2A	S1247	-0.335138	DOWN	CDK1	iPTMnet
P11388	TOP2A	S1377	0.42955	UP	CSNK2A1	iPTMnet, KEA2
P11388	TOP2A	S1525	0.29155	UP	CSNK2A1	iPTMnet, KEA2
P11388	TOP2A	S1247	-0.335138	DOWN	MAPK1	iPTMnet, KEA2
P11388	TOP2A	S1525	0.29155	UP	MAPK12	iPTMnet
P11388	TOP2A	S1247	-0.335138	DOWN	MAPK3	iPTMnet, KEA2
P11388	TOP2A	S1525	0.29155	UP	PLK1	iPTMnet
P11388	TOP2A	S1377	0.42955	UP	CSNK2A2	KEA2
P11388	TOP2A	S1525	0.29155	UP	CSNK2A2	KEA2
Q02880	TOP2B	S1550	-0.293604	DOWN	RPS6KA3	KEA2
Q12888	TP53BP1	S1114	0.482055	UP	CDK2	KEA2
Q12888	TP53BP1	S1114	0.482055	UP	MAPK8	KEA2
