## Supplementary material for "Targeting of Protein Kinase CK2 in Acute Myeloid Leukemia Cells Using the Clinical-Grade Synthetic-Peptide CIGB-300": Table S6.xlsx

### Sheet: HL-60 CK2 substrates
Candidate CK2 substrates differentially modulated in HL-60 cells treated with CIGB-300. Highlighted in grey are the phosphopeptides which met at least two criteria related to CK2 phosphorylation												_
Protein	Gene name	Phosphosite	Occupancy treated - control	Modulation tag	Sequence window	Bona fide CK2 substrates	CK2 consensus sequence	NetworKIN	Bian et. al. dataset	CK2 interaction	CIGB-300 interaction	P-sites
P49588	AARS	S399	-0.270541	DOWN	KTLSRGRRILDRKIQSLGDSKTIPGDTAWLL		X					AARS_S399
Q8NE71	ABCF1	S140	-0.26934	DOWN	KTKGGNVFAALIQDQSEEEEEEEKHPPKPAK	X	X			X		ABCF1_S140
Q8WYP5	AHCTF1	S1232	-0.44488	DOWN	PSPGRSPQRLKETRISFVEEDVHPKWIPGAA		X					AHCTF1_S1232
O00203	AP3B1	S276	-0.427	DOWN	KEGDELEDNGKNFYESDDDQKEKTDKKKKPY		X		X			AP3B1_S276
Q92974	ARHGEF2	S174	-0.268703	DOWN	FNDESPLGLRRILSQSTDSLNMRNRTLSVES		X					ARHGEF2_S174
Q8N3C0	ASCC3	S2195	-0.338935	DOWN	TQASLSAQVNTKVSDSLTDLALK________		X					ASCC3_S2195
Q9NYF8	BCLAF1	S397	-0.290149	DOWN	DYFSDKESGKQKFNDSEGDDTEETEDYRQFR		X		X	X		BCLAF1_S397
Q8N6N3	C1orf52	S158	-0.364475	DOWN	AKKARLLPEGEETLESDDEKDEHTSKKRKVE		X		X			C1orf52_S158
Q96MW1	CCDC43	T139	-0.27932	DOWN	EKQRKAALLAQYADVTDEEDEADEKDDSGAT		X					CCDC43_T139
Q9GZR7	DDX24	S82	-0.328421	DOWN	SLFSKEAPKRKAQAVSEEEEEEEGKSSSPKK		X		X	X		DDX24_S82
O60832	DKC1	S485	-0.377662	DOWN	KKKSKKDKKAKAGLESGAEPGDGDSDTTKKK		X	X		X		DKC1_S485
O60832	DKC1	S494	-0.331196	DOWN	AKAGLESGAEPGDGDSDTTKKKKKKKKAKEV		X	X		X		DKC1_S494
Q5F1R6	DNAJC21	S423	-0.37106	DOWN	EGVKVDPEDTNLNQDSAKELEDSPQENVSVT		X					DNAJC21_S423
Q99613	EIF3C	S39	-0.27378	DOWN	TKPVGGNYGKQPLLLSEDEEDTKRVVRSAKD	X	X	X		X		EIF3C_S39
Q04637	EIF4G1	S1198	-0.276017	DOWN	REAALPPVSPLKAALSEEELEKKSKAIIEEY		X			X		EIF4G1_S1198
Q5T1M5	FKBP15	S346	-0.250017	DOWN	IPFKSGEPALRTKSNSLSEQLAINTSPDAVK		X			X		FKBP15_S346
Q9NWU2	GID8	S2	-0.46319	DOWN	______________MSYAEKPDEITKDEWME		X					GID8_S2
P63218	GNG5	S2	-0.385835	DOWN	______________MSGSSSVAAMKKVVQQL		X					GNG5_S2
Q13439	GOLGA4	S71	-0.529843	DOWN	GDTQSFAQKLQLRVPSVESLFRSPIKESLFR		X					GOLGA4_S71
Q9BW71	HIRIP3	S196	-0.284202	DOWN	APGKASVSRKQAREESEESEAEPVQRTAKKV		X		X	X		HIRIP3_S196
Q9BW71	HIRIP3	S199	-0.264867	DOWN	KASVSRKQAREESEESEAEPVQRTAKKVEGN		X		X	X		HIRIP3_S199
P17096	HMGA1	S44	-0.317678	DOWN	PRKQPPVSPGTALVGSQKEPSEVPTPKRPRG		X			X		HMGA1_S44
Q1KMD3	HNRNPUL2	S161	-0.392901	DOWN	EQGLGKREEDEPEERSGDETPGSEVPGDKAA		X					HNRNPUL2_S161
Q1KMD3	HNRNPUL2	S185	-0.355095	DOWN	VPGDKAAEEQGDDQDSEKSKPAGSDGERRGV		X					HNRNPUL2_S185
Q1KMD3	HNRNPUL2	S161	-0.392901	DOWN	EQGLGKREEDEPEERSGDETPGSEVPGDKAA				X			HNRNPUL2_S161
P00338	LDHA	S310	-0.3606	DOWN	LGQNGISDLVKVTLTSEEEARLKKSADTLWG		X					LDHA_S310
Q9Y2U8	LEMD3	S144	-0.32523	DOWN	PAAGSKVLLGFSSDESDVEASPRDQAGGGGR		X		X			LEMD3_S144
P07948	LYN	S13	-0.398745	DOWN	___MGCIKSKGKDSLSDDGVDLKTQPVRNTE			X		X		LYN_S13
P20645	M6PR	S267	-0.259985	DOWN	PAAYRGVGDDQLGEESEERDDHLLPM_____			X	X	X		M6PR_S267
Q3KQU3	MAP7D1	S741	-0.4346	DOWN	ETKQKQDSKEANANGSSPEPVKAVEARSPGL		X					MAP7D1_S741
P49736	MCM2	S41	-0.420986	DOWN	SSPGRSSRRTDALTSSPGRDLPPFEDESEGL	X				X		MCM2_S41
Q99733	NAP1L4	S125	-0.339815	DOWN	ITGDVEPTDAESEWHSENEEEEKLAGDMKSK		X	X		X		NAP1L4_S125
P19338	NCL	S580	-0.567581	DOWN	NARSQPSKTLFVKGLSEDTTEETLKESFDGS		X	X		X		NCL_S580
Q12968	NFATC3	S546	-0.520499	DOWN	MRAVIDCAGILKLRNSDIELRKGETDIGRKN		X					NFATC3_S546
Q9Y266	NUDC	T145	-0.65068	DOWN	AQLKNGSLDSPGKQDTEEDEEEDEKDKGKLK		X		X			NUDC_T145
P35658	NUP214	S433	-0.326429	DOWN	ERLSLEGERQPKSPGSTPTTPTSSQAPQKLD		X					NUP214_S433
P11940	PABPC1	T319	-0.293143	DOWN	GIDDERLRKEFSPFGTITSAKVMMEGGRSKG		X			X		PABPC1_T319
Q13177	PAK2	T169	-0.296285	DOWN	TPALNAKGTEAPAVVTEEEDDDEETAPPVIA		X		X			PAK2_T169
O00264	PGRMC1	S57	-0.299677	DOWN	LYKIVRGDQPAASGDSDDDEPPPLPRLKRRD		X					PGRMC1_S57
Q9H307	PNN	S381	-0.299777	DOWN	MEEETEVRESEKQQDSQPEEVMDVLEMVENV		X		X	X		PNN_S381
P41236	PPP1R2	S121	-0.412422	DOWN	AAEGLEPKYRIQEQESSGEEDSDLSPEEREK	X	X		X	X		PPP1R2_S121
P41236	PPP1R2	S122	-0.412422	DOWN	AEGLEPKYRIQEQESSGEEDSDLSPEEREKK	X	X			X		PPP1R2_S122
P28749	RBL1	S1037	-0.32432	DOWN	RQGEQRTKKRVIAIDSDAESPAKRVCQENDD		X					RBL1_S1037
Q5VTR2	RNF20	S138	-0.301608	DOWN	ERKALVVPEPEPDSDSNQERKDDRERGEGQE		X					RNF20_S138
O75995	SASH3	S27	-0.45646	DOWN	KEPTQKKKLSLQRSSSFKDFAKSKPSSPVVS		X					SASH3_S27
Q9H7N4	SCAF1	S965	-0.408279	DOWN	CSQAAGTKGAEETSWSGEERAAKVPSTPPPK		X					SCAF1_S965
Q15019	SEPTIN2	S218	-0.267713	DOWN	IEEHNIKIYHLPDAESDEDEDFKEQTRLLKA	X	X			X		SEPTIN2_S218
P53985	SLC16A1	T466	-0.423007	DOWN	EQKANEQKKESKEEETSIDVAGKPNEVTKAA		X					SLC16A1_T466
Q13433	SLC39A6	S478	-0.310977	DOWN	DVEIKKQLSKYESQLSTNEEKVDTDDRTEGY		X					SLC39A6_S478
Q8WU79	SMAP2	S240	-0.511073	DOWN	SRKVVGSMPTAGSAGSVPENLNLFPEPGSKS		X					SMAP2_S240
O60271	SPAG9	S258	-0.286018	DOWN	HTSLKDELSDVSQGGSKATTPASTANSDVAT		X					SPAG9_S258
P16150	SPN	S322	-0.36802	DOWN	AQVPEEGAVTVTVGGSGGDKGSGFPDGEGSS		X					SPN_S322
Q05519	SRSF11	S464	-0.330065	DOWN	SPKTKECSVEKGTGDSLRESKVNGDDHHEED		X			X		SRSF11_S464
P50502	ST13	S75	-0.285172	DOWN	KPDSKVEEDLKADEPSSEESDLEIDKEGVIE		X	X				ST13_S75
P16949	STMN1	S63	-0.335653	DOWN	EEIQKKLEAAEERRKSHEAEVLKQLAEKREH	X				X		STMN1_S63
O75410	TACC1	S153	-0.308143	DOWN	EPEHDFSKISIVRPFSIETKDSTDISAVLGT		X					TACC1_S153
P17987	TCP1	S544	-0.32772	DOWN	DLIKLHPESKDDKHGSYEDAVHSGALND___		X					TCP1_S544
Q9Y2W1	THRAP3	S211	-0.291377	DOWN	NQGDEAKEQTFSGGTSQDTKASESSKPWPDA		X			X		THRAP3_S211
P42166	TMPO	S66	-0.483583	DOWN	PPLPAGTNSKGPPDFSSDEEREPTPVLGSGA		X		X	X		TMPO_S66
P42166	TMPO	S67	-0.483583	DOWN	PLPAGTNSKGPPDFSSDEEREPTPVLGSGAA		X		X	X		TMPO_S67
Q15785	TOMM34	S186	-0.50699	DOWN	KSKSKETTATKNRVPSAGDVEKARVLKEEGN		X					TOMM34_S186
P11388	TOP2A	S1106	-0.28536	DOWN	KEAQQKVPDEEENEESDNEKETEKSDSVTDS		X	X		X		TOP2A_S1106
Q9C0C9	UBE2O	S1240	-0.344353	DOWN	DASVPPSVKPKKRRKSYRSFLPEKSGYPDIG		X					UBE2O_S1240
P40818	USP8	S718	-0.544725	DOWN	PAERDREPSKLKRSYSSPDITQAIQEEEKRK		X					USP8_S718
Q9P0L0	VAPA	S259	-0.27792	DOWN	EGLRLRKVAHSDKPGSTSTASFRDNVTSPLP		X					VAPA_S259
Q9H4A3	WNK1	T2245	-0.321497	DOWN	AAQAQPPAMTSSRKGTFTDDLHKLVDNWARD		X					WNK1_T2245
P12956	XRCC6	S520	-0.376318	DOWN	DLTLPKVEAMNKRLGSLVDEFKELVYPPDYN		X			X		XRCC6_S520
Q7Z739	YTHDF3	S2	-0.4737	DOWN	______________MSATSVDQRPKGQGNKV		X					YTHDF3_S2

### Sheet: OCI-AML3 CK2 substrates
Candidate CK2 substrates differentially modulated in OCI-AML3 cells treated with CIGB-300. Highlighted in grey are the phosphopeptides which met at least two criteria related to CK2 phosphorylation												_
Protein	Gene name	Phosphosite	Occupancy treated - control	Modulation tag	Sequence window	Bona fide CK2 substrates	CK2 consensus sequence	NetworKIN	Bian et. al. dataset	CK2 interaction	CIGB-300 interaction	P-sites
P04075	ALDOA	S46	-0.332712	DOWN	LAADESTGSIAKRLQSIGTENTEENRRFYRQ		X					ALDOA_S46
M0QZR4	ARHGEF1	S842	-0.342111	DOWN	PKPRPSPSSTREPLLSSSENGNGGRETSPAD		X					ARHGEF1_S842
Q9NYF8	BCLAF1	S397	-0.305566	DOWN	DYFSDKESGKQKFNDSEGDDTEETEDYRQFR		X		X	X		BCLAF1_S397
P38398	BRCA1	S1164	-0.39325	DOWN	TPDDLLDDGEIKEDTSFAENDIKESSAVFSK		X			X		BRCA1_S1164
O95674	CDS2	S33	-0.347335	DOWN	DKESESEAKVDGETASDSESRAESAPLPVSA		X					CDS2_S33
Q5SW79	CEP170	S1112	-0.436567	DOWN	PTRTSLLRRARLGEASDSELADADKASVASE		X			X		CEP170_S1112
Q14839	CHD4	S1308	-0.478065	DOWN	GEEEEVEREIIKQEESVDPDYWEKLLRHHYE			X				CHD4_S1308
O60832	DKC1	S494	-0.294822	DOWN	AKAGLESGAEPGDGDSDTTKKKKKKKKAKEV		X	X		X		DKC1_S494
O60841	EIF5B	S214	-0.286823	DOWN	GQKKNQKNKPGPNIESGNEDDDASFKIKTVA		X	X	X			EIF5B_S214
O95466	FMNL1	S184	-0.333217	DOWN	DNGASNSEKNKPLEQSVEDLSKGPPSSVPKS		X					FMNL1_S184
P78417	GSTO1	S2	-0.41928	DOWN	______________MSGESARSLGKGSAPPG		X					GSTO1_S2
P07910	HNRNPC	S220	-0.46978	DOWN	EKEQSKQAVEMKNDKSEEEQSSSSVKKDETN		X			X		HNRNPC_S220
P07910	HNRNPC	S225	-0.459735	DOWN	KQAVEMKNDKSEEEQSSSSVKKDETNVKMES		X			X		HNRNPC_S225
Q9Y4W2	LAS1L	S560	-0.26485	DOWN	SFGSEAKAQQQEEQGSVNDVKEEEKEEKEVL		X					LAS1L_S560
P49736	MCM2	S13	-0.40609	DOWN	___MAESSESFTMASSPAQRRRGNDPLTSSP	X				X		MCM2_S13
P49736	MCM2	S139	-0.342237	DOWN	AGRGLGRMRRGLLYDSDEEDEERPARKRRQV	X	X			X		MCM2_S139
Q99733	NAP1L4	S7	-0.271935	DOWN	_________MADHSFSDGVPSDSVEAAKNAS			X		X		NAP1L4_S7
Q8IVL0	NAV3	S1207	-0.301786	DOWN	VTVNQTDKEKEKVAVSDSESVSLSGSPKSSP		X					NAV3_S1207
P55160	NCKAP1L	S671	-0.57503	DOWN	PERDKPGAESHRKNRSIVTNMDKLHLNLTEL		X					NCKAP1L_S671
P55160	NCKAP1L	T674	-0.57503	DOWN	DKPGAESHRKNRSIVTNMDKLHLNLTELALT		X					NCKAP1L_T674
O00567	NOP56	S520	-0.370486	DOWN	KPKKKKSFSKEELMSSDLEETAGSTSIPKRK		X	X	X			NOP56_S520
Q9H1E3	NUCKS1	S19	-0.510044	DOWN	PVRNRKVVDYSQFQESDDADEDYGRDSGPPT				X			NUCKS1_S19
Q15121	PEA15	S116	-0.28753	DOWN	RIPSAKKYKDIIRQPSEEEIIKLAPPPKKA_		X					PEA15_S116
Q13523	PRPF4B	S20	-0.324465	DOWN	ETQSLREQPEMEDANSEKSINEENGEVSEDQ		X					PRPF4B_S20
Q9Y606	PUS1	T426	-0.342608	DOWN	AKVPSPLEGSEGDGDTD______________				X			PUS1_T426
P38159	RBMX	S208	-0.578749	DOWN	PPRREPLPSRRDVYLSPRDDGYSTKDSYSSR				X			RBMX_S208
Q15019	SEPTIN2	S218	-0.42615	DOWN	IEEHNIKIYHLPDAESDEDEDFKEQTRLLKA	X	X			X		SEPTIN2_S218
P53985	SLC16A1	T466	-0.552075	DOWN	EQKANEQKKESKEEETSIDVAGKPNEVTKAA		X					SLC16A1_T466
Q9HBD4	SMARCA4	S1382	-0.25061	DOWN	FGRGSRHRKEVDYSDSLTEKQWLKAIEEGTL		X					SMARCA4_S1382
Q05519	SRSF11	S433	-0.379403	DOWN	VKVTRDYDEEEQGYDSEKEKKEEKKPIETGS		X			X		SRSF11_S433
Q8TCJ2	STT3B	S499	-0.344455	DOWN	LGDDMKRENPPVEDSSDEDDKRNQGNLYDKA		X		X			STT3B_S499
Q5SNT2	TMEM201	S454	-0.40677	DOWN	RTSPSSLPGRLSRALSLGTIPSLTRADSGYL		X					TMEM201_S454
P11388	TOP2A	S1247	-0.335138	DOWN	EKKNKKKIKNENTEGSPQEDGVELEGLKQRL			X		X		TOP2A_S1247
Q02880	TOP2B	S1550	-0.293604	DOWN	TTPKGKGRGAKKRKASGSENEGDYNPGRKTS		X		X			TOP2B_S1550
P68363	TUBA1C	S48	-0.319523	DOWN	___MPSDKTIGGGDDSFNTFFSETGAGKHVP		X					TUBA1C_S48
Q9C0C9	UBE2O	S1240	-0.273322	DOWN	DASVPPSVKPKKRRKSYRSFLPEKSGYPDIG		X					UBE2O_S1240
P31930	UQCRC1	S107	-0.289763	DOWN	FLEHLAFKGTKNRPGSALEKEVESMGAHLNA		X					UQCRC1_S107
Q86VM9	ZC3H18	S46	-0.328443	DOWN	DSGSDQDLDGAGVRASDLEDEESAARGPSQE		X					ZC3H18_S46
